# Interplay between a polerovirus and a closterovirus decreases aphid transmission of the polerovirus

**DOI:** 10.1101/2024.04.26.591269

**Authors:** Souheyla Khechmar, Quentin Chesnais, Claire Villeroy, Véronique Brault, Martin Drucker

**Affiliations:** SVQV, UMR 1131, INRAE Centre Grand Est, Colmar, France; Université Strasbourg, Strasbourg, France

**Keywords:** plant virus, virus co-infection, virus localization, aphid transmission, virus accumulation, aphid behavior, plant-virus-virus-vector interactions

## Abstract

Multi-infection of plant by viruses is very common and can change drastically infection parameters such as virus accumulation, distribution and vector transmission. Sugar beet is an important crop that is frequently co-infected by the polerovirus beet chlorosis virus (BChV) and the closterovirus beet yellows virus (BYV), both vectored by the green peach aphid (*Myzus persicae*). These phloem-limited viruses are acquired while aphids ingest phloem sap from infected plants. Here we found that co-infection decreased transmission of BChV by ∼50%, but had no impact on BYV transmission. The drastic reduction of BChV transmission was not due to lower accumulation of BChV in co-infected plants, nor to reduced phloem sap ingestion by aphids from these plants. Using the SABER-FISH *in situ* hybridization technique on plants, we observed that 40% of the infected phloem cells were co-infected and that co-infection caused redistribution of BYV in these cells. The BYV accumulation pattern changed from distinct intracellular spherical inclusions in mono-infected cells to a diffuse form in co-infected cells. There, BYV co-localized with BChV throughout the cytoplasm, indicative of virus-virus interactions. We propose that BYV-BChV interactions could restrict BChV access to the sieve tubes and reduce its accessibility for aphids and present a model of how co-infection could alter BChV intracellular movement and/or phloem loading and reduce BChV transmission.

**IMPORTANCE:** Mixed viral infections in plants are understudied yet can have significant influences on disease dynamics and virus transmission. We investigated how co-infection with two unrelated viruses, beet chlorosis virus (BChV) and beet yellows virus (BYV), affects aphid transmission of the viruses in sugar beet plants. We show that co-infection reduced BChV transmission by about 50% without affecting BYV transmission, despite similar virus accumulation rates in co-infected and mono-infected plants. Follow-up experiments examined the localization and intra-cellular distribution of the viruses, leading to the discovery that co-infection caused a redistribution of BYV in the phloem vessels and altered its repartition pattern within plant cells, suggesting virus-virus interactions. In conclusion, the interplay between BChV and BYV affects the transmission of BChV but not BYV, possibly through direct or indirect virus-virus interactions at the cellular level. Understanding these interactions could be crucial for managing virus propagation in crops and preventing yield losses.
