## Supplementary material for "Interplay between a polerovirus and a closterovirus decreases aphid transmission of the polerovirus": Data for transmission, behavior, accumulation and cell counts experiments: Data_S1_Transmission.xlsx

### Sheet: Summary
	Condition		N°Exp	total no. Plants	No. Positive plants	Percentage positive plants
Mono-infection	BYV1	Exp1		15	11	0.733333		BYV
	BYV2	Exp2		15	11	0.733333		Mean	SEM							GLM (binomial) sans facteur 'session'
	BYV3	Exp3		15	13	0.866667	Mono	0.746667	0.0442217							LR Chisq Df Pr(>Chisq)
	BYV4	Exp4		15	9	0.6	Mono_bis	0	0
	BYV5	ExP5		15	12	0.8	Co_BYV	0.626667	0.0884433							Chisq Df Pr(>Chisq)
	BChV1	Exp1		15	8	0.533333	Co-infection (BYV+BChV)	0.186667	0.0489898							data$moda 3.5307 1 0.06024 .
	BChV2	Exp2		15	7	0.466667										---
	BChV3	Exp3		15	8	0.533333										Signif. codes: 0 ‘***’ 0.001 ‘**’ 0.01 ‘*’ 0.05 ‘.’ 0.1 ‘ ’ 1
	BChV4	Exp4		15	7	0.466667
	BChV5	Exp5		15	6	0.4
Observed	BChV/BYV1	Exp1		15				BChV								GLM (binomial) avec facteur 'session'
		BChV1			0	0		Mean	SEM							Chisq Df Pr(>Chisq)
		BYV1			12	0.8	Mono	0.48	0.0249444							data$moda 1.9328 1 0.1644			NS
		BChV/BYV1			1	0.0666667	Mono_bis	0	0
	BChV/BYV2	Exp2		15			Co_BChV	0.106667	0.0452155
		BChV2			2	0.133333	Co-infection (BChV+BYV)	0.186667	0.0489898							GLM (binomial) sans facteur 'session'
		BYV2			12	0.8										Chisq Df Pr(>Chisq)
		BChV/BYV2			1	0.0666667										data1$moda 14.998 1 0.0001076 ***
	BChV/BYV3	Exp3		15			Coinf	Mean	SEM
		BChV3			0	0	Observed	0.186667	0.0489898							GLM (binomial) avec facteur 'session'
		BYV3			10	0.666667	Expected	0.34254	0.0208387
		BChV/BYV3			4	0.266667
	BChV/BYV4	Exp4		15
		BChV4			3	0.2
		BYV4			8	0.533333
		BChV/BYV4			4	0.266667
	BChV/BYV5	Exp5		15
		BChV5			3	0.2
		BYV5			5	0.333333
		BChV/BYV5			4	0.266667
Expected	BChV/BYV1	Exp1		15
		BChV1			2	0.14
		BYV1			5	0.34
		BChV/BYV1			6	0.3869
	BChV/BYV2	Exp2		15
		BChV2			2	0.1242										GLM (binomial) sans facteur 'session'
		BYV2			6	0.3942										LR Chisq Df Pr(>Chisq)
		BChV/BYV2			5	0.3358										moda 7.2966 1 0.006909 **
	BChV/BYV3	Exp3		15
		BChV3			1	0.11										Chisq Df Pr(>Chisq)
		BYV3			6	0.38										data2$moda 4.7883 1 0.02865 *
		BChV/BYV3			6	0.39										---
	BChV/BYV4	Exp4		15
		BChV1			3	0.186667
		BYV1			5	0.32
		BChV/BYV1			4	0.28
	BChV/BYV5	Exp5		15
		BChV1			1	0.08
		BYV1			7	0.48
		BChV/BYV1			5	0.32
																(Test Glm binomial potentiellement mauvais car arrondi sur les Nb de plantes positives?)

### Sheet: Data
	BYV				BChV				Coinfection
	moda	inf	session		moda	inf	session		moda	inf	session
	mono	1	a		mono	1	a		expected	1	a
	mono	1	a		mono	1	a		expected	1	a
	mono	1	a		mono	1	a		expected	1	a
	mono	1	a		mono	1	a		expected	1	a
	mono	1	a		mono	1	a		expected	1	a
	mono	1	a		mono	1	a		expected	1	a
	mono	1	a		mono	1	a		expected	0	a
	mono	1	a		mono	1	a		expected	0	a
	mono	1	a		mono	0	a		expected	0	a
	mono	1	a		mono	0	a		expected	0	a
	mono	1	a		mono	0	a		expected	0	a
	mono	0	a		mono	0	a		expected	0	a
	mono	0	a		mono	0	a		expected	0	a
	mono	0	a		mono	0	a		expected	0	a
	mono	0	a		mono	0	a		expected	0	a
	mono	1	b		mono	1	b		expected	1	b
	mono	1	b		mono	1	b		expected	1	b
	mono	1	b		mono	1	b		expected	1	b
	mono	1	b		mono	1	b		expected	1	b
	mono	1	b		mono	1	b		expected	1	b
	mono	1	b		mono	1	b		expected	0	b
	mono	1	b		mono	1	b		expected	0	b
	mono	1	b		mono	0	b		expected	0	b
	mono	1	b		mono	0	b		expected	0	b
	mono	1	b		mono	0	b		expected	0	b
	mono	1	b		mono	0	b		expected	0	b
	mono	0	b		mono	0	b		expected	0	b
	mono	0	b		mono	0	b		expected	0	b
	mono	0	b		mono	0	b		expected	0	b
	mono	0	b		mono	0	b		expected	0	b
	mono	1	c		mono	1	c		expected	1	c
	mono	1	c		mono	1	c		expected	1	c
	mono	1	c		mono	1	c		expected	1	c
	mono	1	c		mono	1	c		expected	1	c
	mono	1	c		mono	1	c		expected	1	c
	mono	1	c		mono	1	c		expected	1	c
	mono	1	c		mono	1	c		expected	0	c
	mono	1	c		mono	1	c		expected	0	c
	mono	1	c		mono	0	c		expected	0	c
	mono	1	c		mono	0	c		expected	0	c
	mono	1	c		mono	0	c		expected	0	c
	mono	1	c		mono	0	c		expected	0	c
	mono	1	c		mono	0	c		expected	0	c
	mono	0	c		mono	0	c		expected	0	c
	mono	0	c		mono	0	c		expected	0	c
	mono	1	d		mono	1	d		expected	1	d
	mono	1	d		mono	1	d		expected	1	d
	mono	1	d		mono	1	d		expected	1	d
	mono	1	d		mono	1	d		expected	1	d
	mono	1	d		mono	1	d		expected	0	d
	mono	1	d		mono	1	d		expected	0	d
	mono	1	d		mono	1	d		expected	0	d
	mono	1	d		mono	0	d		expected	0	d
	mono	1	d		mono	0	d		expected	0	d
	mono	0	d		mono	0	d		expected	0	d
	mono	0	d		mono	0	d		expected	0	d
	mono	0	d		mono	0	d		expected	0	d
	mono	0	d		mono	0	d		expected	0	d
	mono	0	d		mono	0	d		expected	0	d
	mono	0	d		mono	0	d		expected	0	d
	mono	1	e		mono	1	e		expected	1	e
	mono	1	e		mono	1	e		expected	1	e
	mono	1	e		mono	1	e		expected	1	e
	mono	1	e		mono	1	e		expected	1	e
	mono	1	e		mono	1	e		expected	1	e
	mono	1	e		mono	1	e		expected	0	e
	mono	1	e		mono	0	e		expected	0	e
	mono	1	e		mono	0	e		expected	0	e
	mono	1	e		mono	0	e		expected	0	e
	mono	1	e		mono	0	e		expected	0	e
	mono	1	e		mono	0	e		expected	0	e
	mono	1	e		mono	0	e		expected	0	e
	mono	0	e		mono	0	e		expected	0	e
	mono	0	e		mono	0	e		expected	0	e
	mono	0	e		mono	0	e		expected	0	e
	coinf	1	a		coinf	1	a		observed	1	a
	coinf	1	a		coinf	0	a		observed	0	a
	coinf	1	a		coinf	0	a		observed	0	a
	coinf	1	a		coinf	0	a		observed	0	a
	coinf	1	a		coinf	0	a		observed	0	a
	coinf	1	a		coinf	0	a		observed	0	a
	coinf	1	a		coinf	0	a		observed	0	a
	coinf	1	a		coinf	0	a		observed	0	a
	coinf	1	a		coinf	0	a		observed	0	a
	coinf	1	a		coinf	0	a		observed	0	a
	coinf	1	a		coinf	0	a		observed	0	a
	coinf	1	a		coinf	0	a		observed	0	a
	coinf	1	a		coinf	0	a		observed	0	a
	coinf	0	a		coinf	0	a		observed	0	a
	coinf	0	a		coinf	0	a		observed	0	a
	coinf	1	b		coinf	1	b		observed	1	b
	coinf	1	b		coinf	1	b		observed	0	b
	coinf	1	b		coinf	1	b		observed	0	b
	coinf	1	b		coinf	0	b		observed	0	b
	coinf	1	b		coinf	0	b		observed	0	b
	coinf	1	b		coinf	0	b		observed	0	b
	coinf	1	b		coinf	0	b		observed	0	b
	coinf	1	b		coinf	0	b		observed	0	b
	coinf	1	b		coinf	0	b		observed	0	b
	coinf	1	b		coinf	0	b		observed	0	b
	coinf	1	b		coinf	0	b		observed	0	b
	coinf	1	b		coinf	0	b		observed	0	b
	coinf	1	b		coinf	0	b		observed	0	b
	coinf	0	b		coinf	0	b		observed	0	b
	coinf	0	b		coinf	0	b		observed	0	b
	coinf	1	c		coinf	1	c		observed	1	c
	coinf	1	c		coinf	1	c		observed	1	c
	coinf	1	c		coinf	1	c		observed	1	c
	coinf	1	c		coinf	1	c		observed	1	c
	coinf	1	c		coinf	0	c		observed	0	c
	coinf	1	c		coinf	0	c		observed	0	c
	coinf	1	c		coinf	0	c		observed	0	c
	coinf	1	c		coinf	0	c		observed	0	c
	coinf	1	c		coinf	0	c		observed	0	c
	coinf	1	c		coinf	0	c		observed	0	c
	coinf	1	c		coinf	0	c		observed	0	c
	coinf	1	c		coinf	0	c		observed	0	c
	coinf	1	c		coinf	0	c		observed	0	c
	coinf	1	c		coinf	0	c		observed	0	c
	coinf	0	c		coinf	0	c		observed	0	c
	coinf	1	d		coinf	1	d		observed	1	d
	coinf	1	d		coinf	1	d		observed	1	d
	coinf	1	d		coinf	1	d		observed	1	d
	coinf	1	d		coinf	1	d		observed	1	d
	coinf	1	d		coinf	0	d		observed	0	d
	coinf	0	d		coinf	0	d		observed	0	d
	coinf	0	d		coinf	0	d		observed	0	d
	coinf	0	d		coinf	0	d		observed	0	d
	coinf	0	d		coinf	0	d		observed	0	d
	coinf	0	d		coinf	0	d		observed	0	d
	coinf	0	d		coinf	0	d		observed	0	d
	coinf	0	d		coinf	0	d		observed	0	d
	coinf	0	d		coinf	0	d		observed	0	d
	coinf	0	d		coinf	0	d		observed	0	d
	coinf	0	d		coinf	0	d		observed	0	d
	coinf	1	e		coinf	1	e		observed	1	e
	coinf	0	e		coinf	0	e		observed	1	e
	coinf	0	e		coinf	0	e		observed	1	e
	coinf	0	e		coinf	0	e		observed	1	e
	coinf	0	e		coinf	0	e		observed	0	e
	coinf	0	e		coinf	0	e		observed	0	e
	coinf	0	e		coinf	0	e		observed	0	e
	coinf	0	e		coinf	0	e		observed	0	e
	coinf	0	e		coinf	0	e		observed	0	e
	coinf	0	e		coinf	0	e		observed	0	e
	coinf	0	e		coinf	0	e		observed	0	e
	coinf	0	e		coinf	0	e		observed	0	e
	coinf	0	e		coinf	0	e		observed	0	e
	coinf	0	e		coinf	0	e		observed	0	e
	coinf	0	e		coinf	0	e		observed	0	e
