## Supplementary material for "Interplay between a polerovirus and a closterovirus decreases aphid transmission of the polerovirus": Data for transmission, behavior, accumulation and cell counts experiments: Data_S4_Co-infection_cell_count.xlsx

### Sheet: Feuil1
	Exp6	BCBY1(1)	S1	S2	S3	S4	S5	S6	S7	S8	S9	S10	S11	S12	S13	S14		Total	Average	%
		BChV	0	1	0	0	11	0	0	1	0	9	0	0	0	0	BChV	22		34.375
		BYV	0	1	1	1	4	0	2	5	2	0	1	1	1	1	BYV	21		32.8125
		BCBY	3	2	1	3	0	2	2	0	3	1	0	1	1	1	BCBY	21		32.8125
	Exp7
		BCBY1(3)	S1	S2	S3	S4	S5	S6	S7	S8	S9	S10	S11	S12	S13	S14	S15	S16S	17	S18	S20	S21		Total	Average	%
		BChV	0	2	2	1	0	0	1	0	0	25	0	0	0	0	0	0	1	0	0	0	BChV	32		32.9897
		BYV	0	2	0	0	0	1	1	0	1	16	2	1	1	2	3	1	0	0	0	2	BYV	33		34.0206
		BCBY	1	1	2	1	3	2	1	2	3	0	1	2	1	2	0	2	2	1	3	1	BCBY	32		32.9897
		BCBY6(1)	S1	S2	S3	S4	S5	S6	S7	S8	S9	S10	S11	S12	S13	S14		Total	Average	%				Average	S E
		BChV	0	0	0	0	0	0	0	0	0	0	13	0	0	0	BChV	13		20.6349			BChV	23.5624	6.5452
		BYV	3	0	2	2	0	2	0	0	0	0	2	1	4	1	BYV	19		30.1587			BYV	38.3105	6.03399
		BCBY	0	1	1	0	1	0	2	2	2	2	13	2	1	2	BCBY	31		49.2063			BChV/BYV	38.1271	3.84904
																									17.5	23.5624
		BCBYX	S1	S2	S3	S4	S5	S6	S7	S8	S9	S10	S11	S12	S13	S14		Total	Average	%					25	38.3105
		BChV	0	0	0	0	3	0	0	0	0	0	0	0	0	0	BChV	3		6.25					25.5	38.1271
		BYV	2	2	3	2	0	1	1	0	2	2	2	2	3	3	BYV	27		56.25
		BCBY	1	1	0	0	11	1	1	1	0	0	2	0	0	0	BCBY	18		37.5
